# Temporal genomic analysis of melanoma rejection identifies regulators of tumor immune evasion

**DOI:** 10.1101/2023.11.29.569032

**Authors:** Sapir Cohen Shvefel, Joy A. Pai, Yingying Cao, Lipika R. Pal, Ronen Levy, Winnie Yao, Kuoyuan Cheng, Marie Zemanek, Osnat Bartok, Chen Weller, Yajie Yin, Peter P. Du, Elizabeta Yakubovich, Irit Orr, Shifra Ben-Dor, Roni Oren, Liat Fellus-Alyagor, Ofra Golani, Inna Goliand, Dean Ranmar, Ilya Savchenko, Nadav Ketrarou, Alejandro A. Schäffer, Eytan Ruppin, Ansuman T. Satpathy, Yardena Samuels

**Author notes:** Co-first authors (Sapir Cohen Shvefel, Joy A. Pai).

## Abstract

Decreased intra-tumor heterogeneity (ITH) correlates with increased patient survival and immunotherapy response. However, even highly homogenous tumors may display variability in their aggressiveness, and how immunologic-factors impinge on their aggressiveness remains understudied. Here we studied the mechanisms responsible for the immune-escape of murine tumors with low ITH. We compared the temporal growth of homogeneous, genetically-similar single-cell clones that are rejected vs. those that are not- rejected after transplantation *in-vivo* using single-cell RNA sequencing and immunophenotyping. Non-rejected clones showed high infiltration of tumor-associated-macrophages (TAMs), lower T-cell infiltration, and increased T-cell exhaustion compared to rejected clones. Comparative analysis of rejection-associated gene expression programs, combined with *in-vivo* CRISPR knockout screens of candidate mediators, identified *Mif* (macrophage migration inhibitory factor) as a regulator of immune rejection. *Mif* knockout led to smaller tumors and reversed non-rejection-associated immune composition, particularly, leading to the reduction of immunosuppressive macrophage infiltration. Finally, we validated these results in melanoma patient data.

**Statement of significance:** Here, we uncover the association of *Mif* expression with tumor growth and aggressiveness, specifically in low ITH tumors. These findings could facilitate the development of new strategies to treat patients with homogeneous, high-*MIF* expressing tumors that are unresponsive to immune checkpoint therapy.
