## Supplementary Table 1- WES analysis for all mouse SCCs and UVB-treated samples for "Temporal genomic analysis of melanoma rejection identifies regulators of tumor immune evasion"

### Sheet: Sheet1
Supplementary Table 1- WES analysis for all mouse SCCs and UVB-treated samples
Clone number	Mutation Load (SNV genomic mutations)	Clonal SNV Fraction (VAF>0.25)	Number C>TSNVs	C>T fraction
UVB	2799	0.189286	1701	0.607717
Clone1	1547	0.868217	766	0.495152
Clone2	1397	0.874106	713	0.510379
Clone3	1397	0.948498	813	0.581961
Clone4	1525	0.918742	766	0.502295
Clone5	4241	0.888732	1785	0.420891
Clone6	1445	0.917012	835	0.577855
Clone7	2088	0.582575	1169	0.559866
Clone8	1516	0.834542	766	0.505277
Clone9	1435	0.940111	770	0.536585
Clone10	1522	0.878529	774	0.508541
Clone11	1890	0.889476	752	0.397884
Clone12	1550	0.914249	822	0.530323
Clone13	1482	0.934592	767	0.517544
Clone14	1497	0.90721	771	0.51503
Clone15	1730	0.933564	815	0.471098
Clone16	1986	0.86462	977	0.491944
Clone17	1403	0.948718	775	0.552388
Clone18	4390	0.873833	1716	0.390888
Clone19	1508	0.917826	841	0.557692
Clone20	1658	0.898734	793	0.478287
Clone21	1457	0.934842	761	0.522306
Clone22	1364	0.915751	723	0.530059
Clone23	1213	0.925865	568	0.468261
Clone24	1307	0.922783	727	0.556236
Clone25	1729	0.895376	862	0.498554
Clone26	1894	0.872823	757	0.399683
Clone27	1985	0.909869	963	0.485139
Clone28	1967	0.92124	951	0.483477
Clone29	1248	0.875901	553	0.443109
Clone30	2043	0.870352	1063	0.520313
Clone31	1683	0.880641	826	0.49079
Clone32	1643	0.930049	830	0.505173
Clone33	1662	0.903187	845	0.508424
Clone34	1863	0.906652	903	0.484702
Clone35	1744	0.897421	810	0.46445
Clone36	1734	0.930836	804	0.463668
Clone37	1774	0.853521	846	0.476888
Clone38	1461	0.915869	768	0.525667
Clone39	1906	0.906135	985	0.516789
Clone40	1737	0.89298	812	0.467473
