## Supplementary Table 3- Pathway enrichment in samples at day 0 post-inoculation for "Temporal genomic analysis of melanoma rejection identifies regulators of tumor immune evasion"

### Sheet: Sheet 1
Supplementary Table 3- Pathway enrichment in samples at day 0 post-inoculation
pathway	pval	padj	ES	NES	nMoreExtreme	size	leadingEdge
NABA_MATRISOME	0.000119775	0.0308313	0.354395	1.59057	0	441	Loxl1, Ccbe1, S100a16, Adam33, Il16, Thbs2, Ntn1, Prss2, Lama4, Col23a1, Ctsk, Sema6b, Tnn, Htra1, C1qtnf1, Fgf18, Mmp3, Abi3bp, Ltbp2, Cxcl9, Slpi, Adamtsl3, Ccl12, Hpse, Prelp, Loxl3, Gas6, Angpt1, Il15, Ccl22, Efemp1, Pamr1, Nrg2, Sema4d, Pik3ip1, Ifng, Cxcl5, S100a8, Lgals7, Serpina3g, Ccl7, Adam8, Serping1, Adamts9, Htra3, Col1a2, Cilp, F7, Fndc1, Itih5, Ky, Sema4f, Gpc3, Svep1, Efemp2, Crel…
NABA_MATRISOME_ASSOCIATED	0.00012655	0.0308313	0.380406	1.65613	0	311	Loxl1, Ccbe1, S100a16, Adam33, Il16, Prss2, Ctsk, Sema6b, Htra1, C1qtnf1, Fgf18, Mmp3, Cxcl9, Slpi, Adamtsl3, Ccl12, Hpse, Loxl3, Angpt1, Il15, Ccl22, Pamr1, Nrg2, Sema4d, Pik3ip1, Ifng, Cxcl5, S100a8, Lgals7, Serpina3g, Ccl7, Adam8, Serping1, Adamts9, Htra3, F7, Itih5, Ky, Sema4f, Gpc3, Cx3cl1, Mdk, Clec4a3, Plxna4, Mmp15, Pcsk6, Ccl2, Gpc4, Clec4b1, Mgl2, Il18, Fgf7, Adamts15, Sema3c, Wnt6, Ser…
KEGG_CYTOKINE_CYTOKINE_RECEPTOR_INTERACTION	0.000139626	0.0308313	0.484086	1.93142	0	140	Cxcl9, Ccr1, Ccl12, Il15, Ccl22, Tnfrsf9, Ifng, Cxcl5, Ccl7, Csf3r, Flt3, Il12rb1, Cx3cl1, Cx3cr1, Ccr7, Tnfrsf4, Ccl2, Il10ra, Il6ra, Fas, Il18, Pdgfrb, Tnfrsf18, Ngfr, Il21r, Ifngr1, Csf2ra, Ccl6, Osmr, Cxcl11, Tnfrsf11b, Acvrl1, Ccl19, Ccl27a, Ccr6, Cd27, Cxcr6, Il10, Il12b, Il21, Il2ra, Il7r, Kdr, Kit, Lep, Osm, Tnfrsf13c, Tnfrsf17, Il2rg, Ccl11, Ccl5, Tnfsf10, Pdgfa, Flt1, Eda2r, Egfr, Tnfrs…
KEGG_CHEMOKINE_SIGNALING_PATHWAY	0.000140135	0.0308313	0.426026	1.68892	0	133	Dock2, Hck, Crk, Cxcl9, Ccr1, Ccl12, Ccl22, Prkcb, Cxcl5, Ccl7, Pik3r3, Itk, Cx3cl1, Cx3cr1, Ccr7, Ccl2, Jak2, Rela, Ccl6, Fgr, Cxcl11, Adcy2, Ccl19, Ccl27a, Ccr6, Cxcr6, Pik3cg, Rac2, Tiam1, Vav1, Ccl11, Ccl5, Prex1, Plcb3, Stat2, Was, Pik3r2, Pik3r5
REACTOME_CLASS_A_1_RHODOPSIN_LIKE_RECEPTORS	0.000146692	0.0308313	0.575141	2.15047	0	88	Tbxa2r, Penk, Adra1b, P2ry6, Cxcl9, Ccr1, S1pr3, Ackr4, C5ar1, Cxcl5, Hrh2, Gpr68, Cx3cl1, Cx3cr1, Ccr7, F2r, Ccrl2, Ptgir, Cmklr1, P2ry14, Npff, Gpr35, Gpr65, Ccl6, Cxcl11, C3, Ackr1, Bdkrb1, C5ar2, Ccl19, Ccl27a, Ccr6, Cxcr6, Cysltr1, Ednra, Ffar2, Gpr4, P2ry13, S1pr4, Tac1, Tacr1, Adra1d, Ptger4, Ccl5
REACTOME_IMMUNOREGULATORY_INTERACTIONS_BETWEEN_A_LYMPHOID_AND_A_NON_LYMPHOID_CELL	0.000149388	0.0308313	0.565682	2.06967	0	77	Icam2, Cd3g, Cd247, Sh2d1b1, Itgb2, Slamf7, Cd3d, Siglecg, Col1a2, Cd8a, Klrd1, Crtam, Klrb1b, Cd226, Siglech, Cd300lf, Cdh1, Cd300lg, Siglec1, Itgb7, Cd200r1, Colec12, C3, Cd200r4, Cd300e, Cd33, Cd3e, Clec2i, H2-Q5, Klrg1, Lilra5, Lilra6, Sh2d1a, Slamf6, Treml4, Cd22, Fcgr4, Ifitm1
REACTOME_INTERFERON_GAMMA_SIGNALING	0.000152393	0.0308313	0.528864	1.86684	0	62	Gbp11, Gbp5, Oasl1, Camk2a, Ptpn6, Camk2b, Gbp4, Ifng, Gbp8, Irf5, Irf1, Irf4, Trim12a, Oas2, Jak2, Ifngr1, Gbp2b, Pml, Ciita, H2-Q5, Trim12c, H2-Ab1, Trim14, Irf7, Gbp2
REACTOME_PEPTIDE_LIGAND_BINDING_RECEPTORS	0.000154059	0.0308313	0.581073	1.99511	0	53	Penk, Cxcl9, Ccr1, Ackr4, C5ar1, Cxcl5, Cx3cl1, Cx3cr1, Ccr7, F2r, Ccrl2, Npff, Ccl6, Cxcl11, C3, Ackr1, Bdkrb1, C5ar2, Ccl19, Ccl27a, Ccr6, Cxcr6, Ednra, Tac1, Tacr1, Ccl5
KEGG_NEUROACTIVE_LIGAND_RECEPTOR_INTERACTION	0.000154392	0.0308313	0.540037	1.87067	0	56	Gria3, Prss2, Grik5, Tbxa2r, Adra1b, P2ry6, S1pr3, C5ar1, Thra, Hrh2, P2rx5, F2r, Ptgir, P2ry14, Gpr35, Bdkrb1, Crhr2, Ctsg, Cysltr1, Ednra, Lep, P2ry13, S1pr4, Tacr1, Pth1r, Adra1d, Ptger4
REACTOME_CHEMOKINE_RECEPTORS_BIND_CHEMOKINES	0.000163239	0.0308313	0.679448	1.98564	0	25	Cxcl9, Ccr1, Ackr4, Cxcl5, Cx3cl1, Cx3cr1, Ccr7, Ccrl2, Cxcl11, Ccl19, Ccl27a, Ccr6, Cxcr6, Ccl5
BIOCARTA_NO2IL12_PATHWAY	0.000168379	0.0308313	0.807222	2.05295	0	14	Cd2, Cd3g, Cd247, Ifng, Cd3d, Cd4, Stat4, Il12rb1, Jak2, Cd3e
REACTOME_CYTOKINE_SIGNALING_IN_IMMUNE_SYSTEM	0.000230867	0.0308313	0.325016	1.48765	1	598	Fgfr1, Il16, Gbp11, Sigirr, Casp1, Hck, Crk, Il33, Gbp5, Oasl1, Lcp1, Il27, Fgf18, Mmp3, Ccr1, Itgb2, Camk2a, Ptpn6, Angpt1, Il15, Ccl22, Camk2b, Il27ra, Nrg2, Gbp4, Tnfrsf9, Ifng, Pik3r3, Gbp8, Rhou, Nod2, Col1a2, Irf5, Alox5, Cd4, Csf3r, Flt3, Rasgrp1, Irf1, Irf4, Stat4, Il12rb1, Ifit3, Ptpn7, Pdcd4, Mx1, Nod1, Psmb10, Cd80, Rsad2, Trim12a, Tnfrsf4, Gata3, Spred3, Psmb8, Ip6k2, Irs2, Nfkb2, Ccl…
REACTOME_STRIATED_MUSCLE_CONTRACTION	0.000263019	0.0308313	-0.73574	-2.40256	0	30	Tnnt1, Tnni1, Tnnt2, Myl1, Myh3, Acta1, Tnnc2, Tnnt3, Myl4, Tnnc1, Des, Tnni2
REACTOME_RNA_POLYMERASE_II_TRANSCRIPTION_TERMINATION	0.000289939	0.0308313	-0.502269	-1.91317	0	60	Srsf6, Srsf7, Papola, Srsf1, Cpsf2, Pcf11, Srsf2, Cstf2t, Nudt21, Rbm8a, Srsf3, Srsf11, Ncbp1, Ddx39, Magohb, Snrpe, Cpsf3, U2af2, U2af1, Srsf4, Rnps1, Lsm11, Cstf3, Zc3h11a, Wdr33, Thoc6, Thoc7, Snrpd3, Snrpf
REACTOME_TRANSPORT_OF_MATURE_TRANSCRIPT_TO_CYTOPLASM	0.000299491	0.0308313	-0.487628	-1.92844	0	74	Nup210, Srsf6, Srsf7, Nup43, Eif4e, Srsf1, Cpsf2, Nup155, Srsf2, Rbm8a, Srsf3, Nup54, Nup50, Srsf11, Nup160, Ncbp1, Ddx39, Magohb, Cpsf3, U2af2, U2af1, Rae1, Srsf4, Rnps1, Zc3h11a, Wdr33, Seh1l, Thoc6, Nup62, Thoc7, Nup107, Nup88, Nxt1, Srsf5, Nup93, Thoc5, Nup85, Nup188
REACTOME_REGULATION_OF_INSULIN_LIKE_GROWTH_FACTOR_IGF_TRANSPORT_AND_UPTAKE_BY_INSULIN_LIKE_GROWTH_FACTOR_BINDING_PROTEINS_IGFBPS	0.000312305	0.0308313	-0.477021	-1.93669	0	86	Pappa2, Stc2, Igf2, Mxra8, Hrc, Igfbp5, Dmp1, Pcsk9, C4b, Serpina1d, Igfbp2, Wfs1, Igfbp4, Fstl1, Timp1, Prss23, Bmp4, Fn1, Fam20c, Spp1
REACTOME_TRNA_PROCESSING	0.000313087	0.0308313	-0.481963	-1.94695	0	84	Nup210, Rpph1, Xpot, Nup43, Trmt10c, Ran, Nup155, Trmt13, Rpp14, Qtrt1, Tsen15, Thada, Nup54, Pop1, Ddx1, Nup50, Cdkal1, Nup160, Trmt6, Ctu1, Dus2, Rae1, Tyw5, Pus1, Trmt5, Adat1, Seh1l, Trmt61a, Mettl1, Nup62, Adat2, Pus3, AI597479, Nup107, Pop4, Nup88, Nup93, Nup85, Nup188, Zbtb8os, Trmu
REACTOME_RESPIRATORY_ELECTRON_TRANSPORT_ATP_SYNTHESIS_BY_CHEMIOSMOTIC_COUPLING_AND_HEAT_PRODUCTION_BY_UNCOUPLING_PROTEINS	0.000316356	0.0308313	-0.460928	-1.89952	0	94	Coq10b, Cyc1, Cox5b, Ndufs1, Ndufa10, Nubpl, Ndufb3, Ndufs2, Atp5g3, Sdhc, Etfa, Uqcrq, Slc25a14, Taco1, Lrpprc, Ndufab1, Ndufb9, Etfdh, Ndufaf1, Uqcrfs1, Uqcrc2, Timmdc1, Ndufc2, Ndufb6, Cox7c, Sdhd, Ucp2, Ndufb8, Ndufb5, Tmem126b, Atp5o, Sdhb, Uqcrb, Ndufs4, Atp5c1, Ndufaf7, Cox18, Ndufaf6, Cox20, Ndufs6, Atp5a1, Ndufa8, Atp5l, Cox14, Ndufa4, Ndufa12, Ndufb4, Cox6b1, Ndufv2, Ecsit, Ndufa1, Nduf…
REACTOME_INFLUENZA_INFECTION	0.000328839	0.0308313	-0.41034	-1.73327	0	108	Kpna2, Nup210, Rpl34, Nup43, Ran, Kpna3, Nup155, Hsp90aa1, Nup54, Rpl7, Kpna1, Gtf2f2, Polr2h, Nup50, Nup160, Canx, Polr2f, Cltc, Rae1, Grsf1, Rpl31, Rps6, Rpl35a, Rpl36al, Polr2i, Seh1l, Rpl35, Rps13, Nup62, Rpl29, Nup107, Nup88, Nup93, Rps27a, Nup85, Nup188, Polr2e, Rpl14, Rpl24, Tpr, Kpnb1, Polr2b, Uba52, Rps2, Ipo5, Nup153, Xpo1, Rpl18
PID_IL27_PATHWAY	0.000330961	0.0308313	0.67286	1.89169	1	21	Il27, Il27ra, Ifng, Stat4, Il12rb1, Gata3, Il18, Jak2, Il12b, Stat2, Stat5a
KEGG_SPLICEOSOME	0.000331126	0.0308313	-0.410363	-1.74796	0	112	Srsf6, Sf3b1, Lsm5, Srsf7, Lsm7, Smndc1, Srsf1, U2surp, Tcerg1, Srsf2, Rbm8a, Srsf3, Dhx15, Hnrnpu, Ncbp1, Sf3b4, Sf3b6, Hnrnpc, Magohb, Sf3a1, Snrpe, Rbmx, Srsf10, U2af2, U2af1, Ddx46, Srsf4, Tra2b, Plrg1, Rbm17, Snrpa1, Ddx42, Ddx5, Snrpa, Snrpd3, Bcas2, Snrpf, Phf5a, Cdc5l, Prpf3, Srsf5, Hnrnpk
REACTOME_MUSCLE_CONTRACTION	0.000337041	0.0308313	-0.405197	-1.73721	0	118	Tnnt1, Tnni1, Tnnt2, Myl1, Myh3, Mylpf, Acta1, Cacnb1, Tnnc2, Tnnt3, Sorbs1, Myl4, Cacng1, Tnnc1, Des, Atp2a1, Atp2b4, Tnni2, Dysf
REACTOME_THE_CITRIC_ACID_TCA_CYCLE_AND_RESPIRATORY_ELECTRON_TRANSPORT	0.000345901	0.0308313	-0.39002	-1.7068	0	135	Coq10b, L2hgdh, Idh3a, Mpc2, Fh1, Pdk3, Dld, Cyc1, Cox5b, Ndufs1, Pdhx, Ndufa10, Nubpl, Sucla2, Pdk1, Ndufb3, Ndufs2, Atp5g3, Sdhc, Etfa, Pdhb, Uqcrq, Slc25a14, Taco1, Lrpprc, Ndufab1, Ndufb9, Etfdh, Mdh2, Cs, Ndufaf1, Uqcrfs1, Uqcrc2, Timmdc1, Ndufc2, Ndufb6, Cox7c, D2hgdh, Sdhd, Ucp2, Ndufb8, Ndufb5, Tmem126b, Atp5o, Sdhb, Uqcrb, Ndufs4, Dlst, Atp5c1, Ndufaf7, Cox18, Ndufaf6, Cox20, Ndufs6, Atp…
REACTOME_RRNA_PROCESSING_IN_THE_NUCLEUS_AND_CYTOSOL	0.000351865	0.0308313	-0.443222	-1.94376	0	139	Rpl34, Wdr12, Ebna1bp2, Utp15, Imp4, Dis3, Wdr75, Pno1, Utp18, Ltv1, Noc4l, Exosc3, Rpp14, Utp14a, Rrp9, Rpl7, Ddx21, Exosc1, Heatr1, Ncl, Riok2, Tbl3, Wdr3, Nol11, Utp3, Riok3, Rpl31, Rps6, Nhp2, Ftsj3, Wdr46, Gnl3, Nop58, Wdr36, Rpl35a, Mphosph10, Ddx49, Rpl36al, Rpl35, Rps13, Csnk1e, Utp6, Nol6, Riok1, Rpl29, Bysl, Imp3, Exosc9, Dkc1, Tsr1, Nop56, Nob1, Bop1, Rps27a, Rpl14, Thumpd1, Dcaf13, Rp…
REACTOME_RRNA_PROCESSING	0.000353732	0.0308313	-0.439307	-1.93701	0	144	Rpl34, Wdr12, Ebna1bp2, Utp15, Imp4, Dis3, Wdr75, Trmt10c, Pno1, Utp18, Ltv1, Noc4l, Exosc3, Rpp14, Utp14a, Rrp9, Rpl7, Ddx21, Exosc1, Heatr1, Ncl, Riok2, Tbl3, Wdr3, Nol11, Utp3, Riok3, Rpl31, Rps6, Nhp2, Ftsj3, Wdr46, Gnl3, Nop58, Wdr36, Rpl35a, Mphosph10, Ddx49, Rpl36al, Rpl35, Rps13, Csnk1e, Utp6, Nol6, Riok1, Rpl29, Bysl, Imp3, Exosc9, Dkc1, Tsr1, Nop56, Nob1, Bop1, Rps27a, Rpl14, Thumpd1, D…
REACTOME_MRNA_SPLICING	0.000374392	0.0313769	-0.375135	-1.68535	0	165	Srsf6, Sf3b1, Lsm5, Srsf7, Lsm7, Papola, Hnrnpul1, Smndc1, Srsf1, U2surp, Cpsf2, Elavl1, Pcf11, Srsf2, Cstf2t, Nudt21, Rbm8a, Srsf3, Hnrnph1, Gtf2f2, Dhx15, Hnrnpu, Polr2h, Srsf11, Ncbp1, Sf3b4, Sf3b6, Hnrnpc, Magohb, Sf3a1, Snrpe, Rbmx, Srsf10, Cpsf3, U2af2, Polr2f, U2af1, Rnpc3, Ddx46, Wbp4, Gpkow, Srsf4, Rnps1, Cstf3, Tra2b, Plrg1, Rbm17, Wdr33, Polr2i, Snrpa1, Ddx42, Ddx5, Snrpa, Snrpd3, Bcas…
REACTOME_PROCESSING_OF_CAPPED_INTRON_CONTAINING_PRE_MRNA	0.000402576	0.0315194	-0.394926	-1.82986	0	209	Nup210, Srsf6, Sf3b1, Lsm5, Srsf7, Nup43, Eif4e, Lsm7, Papola, Hnrnpul1, Smndc1, Srsf1, U2surp, Cpsf2, Nup155, Elavl1, Pcf11, Srsf2, Cstf2t, Nudt21, Rbm8a, Srsf3, Hnrnph1, Nup54, Gtf2f2, Dhx15, Hnrnpu, Polr2h, Nup50, Srsf11, Nup160, Ncbp1, Sf3b4, Sf3b6, Ddx39, Hnrnpc, Magohb, Sf3a1, Snrpe, Rbmx, Srsf10, Cpsf3, U2af2, Polr2f, U2af1, Rnpc3, Ddx46, Wbp4, Gpkow, Rae1, Srsf4, Rnps1, Cstf3, Zc3h11a, Tr…
REACTOME_TRANSLATION	0.000405022	0.0315194	-0.428063	-1.98547	0	211	Rpl34, Eef1e1, Eif4e, Ppa1, Eif2s2, Farsb, Tram1, Mrpl44, Mars2, Gspt1, Yars2, Mrps22, Gfm2, Mrpl30, Eif2b2, Mrps2, Eif5, Mrps5, Srp72, Gspt2, Eif2s3x, Rpl7, Srp9, Mrpl32, Sec61g, Eef1b2, Srpr, Mrps18c, Eif3m, Rars2, Gfm1, Mrps10, Mrpl39, Sec61a2, Mrps31, Aars2, Mrps30, Mrpl20, Ssr2, Eif3a, Mrps17, Eif3i, Eif3c, Ppa2, Sec11c, Mrps9, Ssr4, Mrpl22, Mrps36, Ssr3, Farsa, Rpl31, Rps6, Mrpl46, Rpl35a, …
REACTOME_PURINE_RIBONUCLEOSIDE_MONOPHOSPHATE_BIOSYNTHESIS	0.000469704	0.0352926	-0.845854	-1.94	1	8	Ppat, Pfas, Impdh1, Atic
BIOCARTA_IL12_PATHWAY	0.000498339	0.0361576	0.71515	1.90966	2	17	Cd3g, Cd247, Ifng, Cd3d, Stat4, Il12rb1, Il18, Jak2, Cd3e
BIOCARTA_IL17_PATHWAY	0.000514403	0.0361576	0.873558	1.97818	2	9	Cd2, Cd3g, Cd247, Cd3d, Cd8a, Cd4, Cd3e
REACTOME_RRNA_MODIFICATION_IN_THE_NUCLEUS_AND_CYTOSOL	0.000557569	0.0371792	-0.523153	-1.92248	1	50	Utp15, Imp4, Wdr75, Pno1, Utp18, Noc4l, Utp14a, Rrp9, Heatr1, Tbl3, Wdr3, Nol11, Utp3, Rps6, Nhp2, Wdr46, Nop58, Wdr36, Mphosph10, Ddx49, Utp6, Nol6, Imp3, Dkc1, Nop56, Thumpd1, Dcaf13, Rrp7a, Wdr43, Nop10, Rcl1, Dhx37, Gar1, Rps2
REACTOME_GPCR_LIGAND_BINDING	0.000568101	0.0371792	0.43118	1.68862	3	123	Tbxa2r, Penk, Adra1b, P2ry6, Cxcl9, Ccr1, S1pr3, Ackr4, C5ar1, Cxcl5, Hrh2, Gpr68, Cx3cl1, Cx3cr1, Ccr7, F2r, Ccrl2, Ptgir, Cmklr1, P2ry14, Wnt6, Npff, Gpr35, Gpr65, Ccl6, Cxcl11, C3, Ackr1, Bdkrb1, C5ar2, Ccl19, Ccl27a, Ccr6, Cd55, Crhr2, Cxcr6, Cysltr1, Ednra, Ffar2, Gpr4, P2ry13, S1pr4, Tac1, Tacr1, Wnt2, Pth1r, Ramp3, Adra1d, Ptger4, Ccl5
REACTOME_SIGNALING_BY_INTERLEUKINS	0.00059988	0.0371792	0.323453	1.45401	4	453	Fgfr1, Il16, Sigirr, Casp1, Hck, Crk, Il33, Lcp1, Il27, Fgf18, Mmp3, Ccr1, Itgb2, Camk2a, Ptpn6, Angpt1, Il15, Ccl22, Camk2b, Il27ra, Nrg2, Ifng, Pik3r3, Rhou, Nod2, Col1a2, Alox5, Cd4, Csf3r, Flt3, Rasgrp1, Irf4, Stat4, Il12rb1, Ptpn7, Pdcd4, Nod1, Psmb10, Cd80, Gata3, Spred3, Psmb8, Irs2, Nfkb2, Ccl2, Il10ra, Psmb9, Il6ra, Itga2b, Il17rc, Map3k3, Irak2, Il18, Pdgfrb, Fgf7, Jak2, Tek, Il21r, Dus…
REACTOME_RESPIRATORY_ELECTRON_TRANSPORT	0.000606796	0.0371792	-0.479029	-1.91862	1	79	Coq10b, Cyc1, Cox5b, Ndufs1, Ndufa10, Nubpl, Ndufb3, Ndufs2, Sdhc, Etfa, Uqcrq, Taco1, Lrpprc, Ndufab1, Ndufb9, Etfdh, Ndufaf1, Uqcrfs1, Uqcrc2, Timmdc1, Ndufc2, Ndufb6, Cox7c, Sdhd, Ndufb8, Ndufb5, Tmem126b, Sdhb, Uqcrb, Ndufs4, Ndufaf7, Cox18, Ndufaf6, Cox20, Ndufs6, Ndufa8, Cox14, Ndufa4, Ndufa12, Ndufb4, Cox6b1, Ndufv2, Ecsit, Ndufa1, Ndufc1, Cox6a1, Uqcr10
REACTOME_MITOCHONDRIAL_TRANSLATION	0.000614628	0.0371792	-0.468889	-1.87667	1	80	Mrpl44, Mrps22, Gfm2, Mrpl30, Mrps2, Mrps5, Mrpl32, Mrps18c, Gfm1, Mrps10, Mrpl39, Mrps31, Mrps30, Mrpl20, Mrps17, Mrps9, Mrpl22, Mrps36, Mrpl46, Mrpl12, Mrpl3, Mrps23, Mrps7, Mrpl52, Oxa1l, Mrpl1, Mrpl36, Eral1, Chchd1, Mrps24, Mtfmt, Mrpl50, Tsfm, Mrpl42, Mrpl4, Mrpl40, Mrrf, Mrpl2, Mrpl16, Mrps18a, Tufm, Mrpl21, Mrpl47, Mrpl18, Mrps16, Mrpl37, Ptcd3, Mrps28, Mrpl55, Mrpl24
REACTOME_SIGNALING_BY_RHO_GTPASES	0.000631313	0.0371792	0.346069	1.5087	4	315	Arhgap28, Ncf4, Prkcb, S100a8, Cdc20, Cenpe, Kif2c, Iqgap3, Rhou, Depdc1b, Srgap2, Cenpa, Cdh1, Cdc25c, Fam13b, Ppp1r12a, Arhgap30, Cdkn1b, Ppp1r14a, Cenpk, Klc3, Cenph, Fgd2, Bub1b, Stard8, Myl9, Btk, Iqgap2, Plekhg2, Plk1, Klc4, Myh10, Fgd1, Incenp, Ndc80, Bcr, Arhgef39, Arhgap19, Myo9b, Arpc4, Arhgap23, Noxo1, Men1, Arhgap6, Arhgap18, Ppp2r5d, Arhgap22, Cdca8, Cit, Mcf2l, Arhgef5, Klk1, Myh11,…
REACTOME_METABOLISM_OF_RNA	0.000682128	0.0391147	-0.338502	-1.73349	0	538	Nup210, Psma3, Srsf6, Rpph1, Wdr77, Sf3b1, Lsm5, Rpl34, Wdr12, Ebna1bp2, Xpot, Srsf7, Nup43, Utp15, Eif4e, Imp4, Dis3, Wdr75, Trmt10c, Pno1, Lsm7, Papola, Hnrnpul1, Smndc1, Srsf1, Ran, Utp18, U2surp, Rngtt, Ltv1, Cpsf2, Nup155, Trmt13, Elavl1, Gspt1, Pcf11, Psmd14, Noc4l, Srsf2, Exosc3, Cstf2t, Ppp2ca, Nudt21, Rpp14, Qtrt1, Rbm8a, Srsf3, Smg7, Wdr61, Utp14a, Tsen15, Gspt2, Hnrnph1, Psma6, Rrp9, T…
REACTOME_INFLAMMASOMES	0.000826583	0.0436347	0.668074	1.85544	4	20	Casp1, Pycard, Aim2, Txnip, Nfkb2, Mefv, Rela, Bcl2l1, P2rx7, Nlrp3, Panx1
REACTOME_ACETYLCHOLINE_BINDING_AND_DOWNSTREAM_EVENTS	0.000830392	0.0436347	-0.995673	-1.53507	3	2	Chrng, Chrnd
REACTOME_HIGHLY_SODIUM_PERMEABLE_ACETYLCHOLINE_NICOTINIC_RECEPTORS	0.000830392	0.0436347	-0.995673	-1.53507	3	2	Chrng, Chrnd
REACTOME_TRNA_PROCESSING_IN_THE_NUCLEUS	0.000843645	0.0436347	-0.51909	-1.91245	2	51	Nup210, Rpph1, Xpot, Nup43, Ran, Nup155, Rpp14, Tsen15, Nup54, Pop1, Ddx1, Nup50, Nup160, Rae1, Seh1l, Nup62, AI597479, Nup107, Pop4, Nup88, Nup93, Nup85, Nup188, Zbtb8os
REACTOME_MITOCHONDRIAL_PROTEIN_IMPORT	0.000861079	0.0436347	-0.489456	-1.85362	2	58	Timm17a, Timm9, Hspd1, Timm23, Cyc1, Mtx2, Hspa9, Timm10, Slc25a13, Tomm20, Timm21, Tomm70a, Grpel2, Pmpcb, Bcs1l, Gfer, Cs, Pitrm1, Hscb, Pmpca, Timm8b, Ndufb8, Coa4, Slc25a4, Coa6
REACTOME_SIGNALING_BY_TGF_BETA_FAMILY_MEMBERS	0.000910194	0.0450753	-0.438232	-1.75522	2	79	F11r, Serpine1, Pmepa1, Skil, Tgif2, E2f5, Ppp1cb, Inhba, Trim33, Uchl5, Fstl1, Usp15, Myc, Ccnc, Tgfbr2, Smad1
KEGG_OXIDATIVE_PHOSPHORYLATION	0.000950269	0.0460141	-0.417555	-1.71737	2	93	Cox8b, Cox6a2, Cox7a1, Ppa1, Atp6v1h, Cyc1, Cox5b, Ndufs1, Ndufa10, Ndufb3, Ndufs2, Atp5g3, Sdhc, Uqcrq, Ndufab1, Ndufb9, Atp6v0a1, Ppa2, Atp6v1b2, Uqcrfs1, Atp6v1g1, Uqcrc2, Ndufc2, Ndufb6, Atp6v1d, Cox7c, Sdhd, Ndufb8, Ndufb5, Atp5o, Sdhb, Uqcrb, Ndufs4, Atp5c1, Ndufs6, Atp5a1, Ndufa8, Atp5l, Cox7a2, Ndufa4, Ndufb4, Cox6b1, Ndufv2, Ndufa1, Ndufc1, Cox6a1, Uqcr10, Atp5j
