## Supplementary Table 7- List of primers used for sgRNA library generation for "Temporal genomic analysis of melanoma rejection identifies regulators of tumor immune evasion"

### Sheet: Table S2
Supplementary Table 7- List of primers used for sgRNA library generation
Primer	Sequence
hU6_pcrout_fw	TGGACTATCATATGCTTACCGTAACTTGAAAGT
pSCAR_pcrout_r	CTGCTGTCCCTGTAATAAACCCGAAAATTTTG
p5_hU6_1nt_stagger	ACACTCTTTCCCTACACGACGCTCTTCCGATCTCTTGTGGAAAGGACGAAACACCG
p5_hU6_2nt_stagger	ACACTCTTTCCCTACACGACGCTCTTCCGATCTGCTTGTGGAAAGGACGAAACACCG
p5_hU6_3nt_stagger	ACACTCTTTCCCTACACGACGCTCTTCCGATCTAGCTTGTGGAAAGGACGAAACACCG
p5_hU6_4nt_stagger	ACACTCTTTCCCTACACGACGCTCTTCCGATCTCAACTTGTGGAAAGGACGAAACACCG
p5_hU6_6nt_stagger	ACACTCTTTCCCTACACGACGCTCTTCCGATCTTGCACCTTGTGGAAAGGACGAAACACCG
p5_hU6_7nt_stagger	ACACTCTTTCCCTACACGACGCTCTTCCGATCTACGCAACTTGTGGAAAGGACGAAACACCG
p5_hU6_8nt_stagger	ACACTCTTTCCCTACACGACGCTCTTCCGATCTGAAGACCCTTGTGGAAAGGACGAAACACCG
p7_pScar_pgk_rev	GTGACTGGAGTTCAGACGTGTGCTCTTCCGATCTACACTCTTTCCCTACACGACGCTCTTCCGATCTACGCAACTTGTGGAAAGGACGAAACACCG
P5_Tru_v2_Ad2.1	AATGATACGGCGACCACCGAGATCTACACTAACTCAAACACTCTTTCCCTACACGACGCTCT
P5_Tru_v2_Ad2.2	AATGATACGGCGACCACCGAGATCTACACCGTGAGCCACACTCTTTCCCTACACGACGCTCT
P5_Tru_v2_Ad2.3	AATGATACGGCGACCACCGAGATCTACACATCAGAGGACACTCTTTCCCTACACGACGCTCT
P5_Tru_v2_Ad2.4	AATGATACGGCGACCACCGAGATCTACACTATGGAGGACACTCTTTCCCTACACGACGCTCT
P5_Tru_v2_Ad2.5	AATGATACGGCGACCACCGAGATCTACACGCGTTCAAACACTCTTTCCCTACACGACGCTCT
P5_Tru_v2_Ad2.6	AATGATACGGCGACCACCGAGATCTACACCGCAAGAAACACTCTTTCCCTACACGACGCTCT
P5_Tru_v2_Ad2.7	AATGATACGGCGACCACCGAGATCTACACCGACAGCCACACTCTTTCCCTACACGACGCTCT
P5_Tru_v2_Ad2.8	AATGATACGGCGACCACCGAGATCTACACCGACTCGGACACTCTTTCCCTACACGACGCTCT
P7_Tru_v2_Ad1.1	CAAGCAGAAGACGGCATACGAGATCGGTTCAAGTGACTGGAGTTCAGACGTGTGCTC
P7_Tru_v2_Ad1.2	CAAGCAGAAGACGGCATACGAGATGCTGGATTGTGACTG GAGTTCAGACGTGTGCTC
P7_Tru_v2_Ad1.3	CAAGCAGAAGACGGCATACGAGATTAACTCGGGTGACTG GAGTTCAGACGTGTGCTC
P7_Tru_v2_Ad1.4	CAAGCAGAAGACGGCATACGAGATTAACAGTTGTGACTG GAGTTCAGACGTGTGCTC
P7_Tru_v2_Ad1.5	CAAGCAGAAGACGGCATACGAGATATACTCAAGTGACTG GAGTTCAGACGTGTGCTC
P7_Tru_v2_Ad1.6	CAAGCAGAAGACGGCATACGAGATGCTGAGAAGTGACTG GAGTTCAGACGTGTGCTC
P7_Tru_v2_Ad1.7	CAAGCAGAAGACGGCATACGAGATATTGGAGGGTGACTG GAGTTCAGACGTGTGCTC
P7_Tru_v2_Ad1.8	CAAGCAGAAGACGGCATACGAGATTAGTCTAAGTGACTG GAGTTCAGACGTGTGCTC
P7_Tru_v2_Ad1.9	CAAGCAGAAGACGGCATACGAGATCGGTGACCGTGACTG GAGTTCAGACGTGTGCTC
P7_Tru_v2_Ad1.10	CAAGCAGAAGACGGCATACGAGATTACAGAGGGTGACTG GAGTTCAGACGTGTGCTC
P7_Tru_v2_Ad1.11	CAAGCAGAAGACGGCATACGAGATATTGTCAAGTGACTG GAGTTCAGACGTGTGCTC
P7_Tru_v2_Ad1.12	CAAGCAGAAGACGGCATACGAGATTATGTCTTGTGACTG GAGTTCAGACGTGTGCTC
