## Supplementary Table 8- List of antibodies used for IHC staining for "Temporal genomic analysis of melanoma rejection identifies regulators of tumor immune evasion"

### Sheet: Sheet1
Supplementary Table 8- List of antibodies used for IHC staining
Panel	Primary antibody	Concentration	Secondary antibody	Fluorophore
CD8+ T cells	1. Rabbit anti-mouse CD8a (Abcam, ab251609)	1/500	HRP conjugated Donkey anti-rabbit (Jackson immunoresearch, 711-035-152)	OPAL 690 (Akoya, FP1497001KT)
	2. Rabbit anti-mouse CD3 (Abcam, ab16669)	2023-01-25	Biotinylated donkey anti-rabbit (Jackson immunoresearch, 711-065-152)	OPAL 620 (Akoya, FP1495001KT)
Macrophages	1. Rabbit anti-mouse F4/80 (Cell Signaling, 70076T)	1/400	HRP conjugated Donkey anti-rabbit (Jackson immunoresearch, 711-035-152)	OPAL 690 (Akoya, FP1497001KT)
	2. Rabbit anti-mouse CD206 (Abcam, ab64693)	1/500	HRP conjugated Donkey anti-rabbit (Jackson immunoresearch, 711-035-152)	OPAL 570 (Akoya, FP1488001KT)
	3. Rabbit anti-mouse CD204 (Cell Signaling, 98215S)	1/150	HRP conjugated Donkey anti-rabbit (Jackson immunoresearch, 711-035-152)	OPAL 520 (Akoya, FP1487001KT)
